# COATS Identifies Copy-Number-Dependent Drivers and Enablers of Aneuploidy in Cancer

**DOI:** 10.64898/2026.06.22.733880

**Authors:** Gaojianyong Wang, Khanh N. Dinh, Fabio Alfieri, Somayeh Fani, Teresa Davoli

## Abstract

Aneuploidy is a hallmark of most cancers but at the same time has been shown to decrease cellular fitness. Thus, to solve this conundrum, a current hypothesis in the field is that specific SCNAs may promote tolerance to the aneuploid state and/or promote additional chromosomal instability (CIN) and more aneuploidy. In other words, gains or losses of oncogenes (OGs) and tumor suppressor genes (TSGs) can, in turn, drive further CIN, promoting additional somatic alterations, or enhance aneuploid cell survival. Despite their importance, CN-dependent OGs and TSGs associated with aneuploidy remain largely unidentified. Here, we present a new method, Copy-number-dependent Oncogenes And Tumor Suppressors (COATS), to identify pan-cancer and cancer-specific CN-dependent OGs and TSGs associated with aneuploidy (Aneu-OGs and Aneu-TSGs). COATS integrates information theory and statistical tests to analyze gene expression, copy number, and aneuploidy, and incorporates timing analysis to distinguish early drivers of CIN from late tolerance enablers. Interestingly, using the CINner simulation framework, we show that aneuploidy drivers tend to occur earlier than aneuploidy enablers. Applying COATS to 33 TCGA cancer types, we identified 479 pan-cancer amplification-dependent Aneu-OGs and 141 deletion-dependent Aneu-TSGs. For validation, we used shRNA to knock down CCT5, a COATS-identified pan-cancer Aneu-OG predicted to promote aneuploidy tolerance, in isogenic aneuploid and near-diploid cells. Strikingly, CCT5 depletion was selectively toxic in aneuploid cells, supporting its classification as an aneuploidy tolerance enabler gene. Overall, our study defines a set of CN-dependent genes associated with aneuploidy and points to candidate therapeutic targets for chromosomally unstable cancers.
