## Supplementary Tables for "COATS Identifies Copy-Number-Dependent Drivers and Enablers of Aneuploidy in Cancer": Table.S3.xlsx

### Sheet: AS
Cancer type	Late events, n	Late depletion P	Intermediate events, n	Intermediate enrichment P	Intermediate depletion P	Early events, n	Early enrichment P
Pancancer	0	1.3921e-11	421	0.94634	0.0716224	58	3.29788e-10
Squamous	0	6.66922e-09	282	1	4.77554e-12	80	1.18277e-30
Kidney	9	3.06269e-14	891	0.0583581	0.954673	75	2.67374e-05
Gynecological	6	6.42638e-07	449	0.999975	4.39831e-05	75	1.46185e-17
AdenoCarOther	11	8.55377e-14	942	0.999996	6.67361e-06	143	4.93158e-27
AdenoCarGI	0	9.84054e-46	1632	0.475822	0.558803	180	5.09149e-23
NeuralCrest	14	8.27954e-13	905	1	1.5316e-18	181	1.13738e-60
BLCA	1	5.82659e-16	698	7.91922e-07	1	37	0.510381
BRCA	70	4.75202e-06	1920	1	1.0538e-08	230	1.44627e-28
CESC	0	0.439288	15	0.514771	0.814929	1	0.560712
COAD	0	5.2305e-35	1138	1	2.95004e-31	271	6.27648e-111
HNSC	3	1.0354e-28	1108	1	1.88911e-29	260	6.20278e-100
KIRC	9	3.06269e-14	891	0.0583581	0.954673	75	2.67374e-05
KIRP	0	2.30612e-22	650	1	8.18613e-22	149	0
LGG	36	2.80103e-45	2487	1	1.20715e-87	497	0
LIHC	13	1.32013e-18	1153	1	1.20908e-12	199	1.81202e-53
LUAD	12	6.00799e-22	1380	0.168616	0.853649	129	6.1208e-10
OV	13	5.15346e-18	1172	0.999998	2.71481e-06	172	5.78637e-34
LUSC	3	2.2565e-08	407	1	9.14465e-08	84	1.00391e-23
PRAD	13	4.37391e-14	848	1	1.09517e-63	276	5.51653e-158
SARC	1	3.61161e-08	320	0.999989	2.18445e-05	63	8.02809e-18
SKCM	0	0.00833863	92	0.000612108	0.999946	1	0.991661
STAD	0	2.70014e-39	1487	6.97125e-09	1	99	0.00950772
UCEC	13	9.43832e-34	1880	0.324896	0.70353	189	3.81441e-18
PAAD	0	4.97182e-10	377	5.32135e-20	1	0	1
READ	0	0.33892	4	1	2.84496e-14	17	1.70438e-19

### Sheet: CC
Cancer type	Late events, n	Late depletion P	Intermediate events, n	Intermediate enrichment P	Intermediate depletion P	Early events, n	Early enrichment P
Pancancer	53	2.92789e-10	1980	6.12163e-07	1	100	0.778444
Squamous	24	8.90006e-16	1392	1	2.71719e-12	223	4.07669e-49
Kidney	68	8.10717e-11	2141	2.25811e-05	0.999985	122	0.250228
AdenoCarOther	124	0.0329437	2560	0.987379	0.0149342	197	1.33083e-06
AdenoCarGI	62	4.11298e-08	1989	2.20275e-06	0.999999	98	0.870635
NeuralCrest	24	0.00848999	627	1	7.19066e-08	94	8.71556e-19
BLCA	10	2.27346e-25	1402	0.999248	0.00100196	186	2.20887e-30
BRCA	216	0.703403	3778	0.536772	0.486352	205	0.664705
COAD	35	0.999924	332	0.422608	0.646244	0	1
HNSC	20	0.981073	71	1	2.89425e-133	167	1.97229e-161
KIRC	68	8.10717e-11	2141	2.25811e-05	0.999985	122	0.250228
KIRP	9	1.53151e-43	1450	0.040367	0.970373	138	0
LGG	166	4.60515e-11	3565	1	0	681	0
LIHC	61	1.52146e-14	2251	0.997255	0.00347476	228	5.12945e-26
LUAD	25	6.52145e-40	2714	1.13285e-42	1	81	1
LUSC	10	1.43259e-09	671	1	1.1183e-15	146	1.03057e-43
PRAD	29	2.95121e-28	1942	1	6.00834e-19	306	6.22189e-105
SARC	9	5.14395e-08	590	0.999992	1.36109e-05	94	1.31195e-20
SKCM	0	0.00714112	96	3.89963e-05	1	0	1
STAD	1	9.62732e-25	935	1	4.54143e-07	157	1.75896e-37
UCEC	27	3.84406e-22	2038	1.33384e-66	1	0	1
ACC	0	0.374857	5	1	4.29718e-11	14	1.74624e-15
MESO	0	1	0	1	1	0	1
PAAD	3	1.75227e-36	1006	1	7.75642e-39	190	0
PCPG	0	0.00105158	126	8.38446e-07	1	0	1
READ	0	0.224003	29	0.0462544	1	0	1
TGCT	0	8.69523e-10	282	1	7.21489e-19	89	1.66587e-53

### Sheet: Immune
Cancer type	Late events, n	Late depletion P	Intermediate events, n	Intermediate enrichment P	Intermediate depletion P	Early events, n	Early enrichment P
Squamous	2	2.66108e-21	885	0.999982	2.78342e-05	140	2.40101e-29
Kidney	41	2.06512e-05	1325	2.04693e-27	1	3	1
Gynecological	0	0.0352342	63	0.0353282	0.991499	2	0.843189
AdenoCarGI	0	1.62473e-12	446	0.993687	0.00928006	68	5.99495e-14
NeuralCrest	0	0.773622	3	0.991459	0.08146	2	0.022559
BLCA	0	0.698394	7	0.478106	1	0	1
BRCA	0	3.629e-07	234	0.999996	8.12186e-06	53	9.85729e-17
COAD	0	1.04145e-11	339	1	2.63874e-34	140	4.37814e-74
HNSC	0	1.4369e-16	615	0.609228	0.441952	70	4.58833e-09
KIRC	41	2.06512e-05	1325	2.04693e-27	1	3	1
LGG	47	0.395012	934	2.79449e-09	1	4	1
LUAD	6	0.889825	53	1	1.77436e-09	22	3.92931e-11
OV	17	0.0553401	480	1.26531e-08	1	0	1
LUSC	7	4.12827e-10	612	1	1.1116e-11	126	1.78768e-35
SKCM	0	1	0	1	1	0	1
STAD	0	1.75512e-05	199	0.0176008	0.991311	12	0.366277
UCEC	0	1.73394e-05	125	1	3.89809e-33	87	7.86201e-58
PAAD	1	0.00994656	87	1	2.44268e-12	39	1.73953e-23
TGCT	0	0.0494226	33	1	2.50649e-11	25	7.74149e-19
